# Epigenetic regulator miRNA pattern differences among SARS-CoV, SARS-CoV-2 and SARS-CoV-2 world-wide isolates delineated the mystery behind the epic pathogenicity and distinct clinical characteristics of pandemic COVID-19

**DOI:** 10.1101/2020.05.06.081026

**Authors:** Md. Abdullah-Al-Kamran Khan, Md. Rabi Us Sany, Md. Shafiqul Islam, Md. Saheb Mehebub, Abul Bashar Mir Md. Khademul Islam

**Affiliations:** Department of Mathematics and Natural Sciences, BRAC University, Dhaka, Bangladesh; Department of Genetic Engineering & Biotechnology, University of Dhaka, Dhaka, Bangladesh

**Author notes:** Correspondence: Dr. Abul Bashar Mir Md. Khademul Islam, Associate Professor, Department of Genetic Engineering and Biotechnology, University of Dhaka, Dhaka 1000, Bangladesh.

**Keywords:** SARS-CoV-2, COVID-19, miRNA-microRNA, viral pathogenesis, immune regulation

## Abstract

Detailed molecular mechanism of SARS-CoV-2 pathogenesis is still elusive to address its deadlier nature and to design effective theraputics. Here, we present our study elucidating the interplay between the SARS-CoV and SARS-CoV-2 viruses’; and host’s miRNAs, an epigenetic regulator, as a mode of pathogenesis, and enlightened how the SARS-CoV and SARS-CoV-2 infections differ in terms of their miRNA mediated interactions with host and its implications in the disease complexity. We have utilized computational approaches to predict potential host and viral miRNAs, and their possible roles in different important functional pathways. We have identified several putative host antiviral miRNAs that can target the SARS viruses, and also SARS viruses’ encoded miRNAs targeting host genes. *In silico* predicted targets were also integrated with SARS infected human cells microarray and RNA-seq gene expression data. Comparison of the host miRNA binding profiles on 67 different SARS-CoV-2 genomes from 24 different countries with respective country’s normalized death count surprisingly uncovered some miRNA clusters which are associated with increased death rates. We have found that induced cellular miRNAs can be both a boon and a bane to the host immunity, as they have possible roles in neutralizing the viral threat, parallelly, they can also function as proviral factors. On the other hand, from over representation analysis, interestingly our study revealed that although both SARS-CoV and SARS-CoV-2 viral miRNAs could target broad immune signaling pathways; only some of the SARS-CoV-2 miRNAs are found to uniquely target some immune signaling pathways like-autophagy, IFN-I signaling etc, which might suggest their immune-escape mechanisms for prolonged latency inside some hosts without any symptoms of COVID-19. Further, SARS-CoV-2 can modulate several important cellular pathways which might lead to the increased anomalies in patients with comorbidities like-cardiovascular diseases, diabetes, breathing complications, etc. This might suggest that miRNAs can be a key epigenetic modulator behind the overcomplications amongst the COVID-19 patients. Our results support that miRNAs of host and SARS-CoV-2 can indeed play a role in the pathogenesis which can be further concluded with more experiments. These results will also be useful in designing RNA therapeutics to alleviate the complications from COVID-19.
