## Supplementary File 1 for "Epigenetic regulator miRNA pattern differences among SARS-CoV, SARS-CoV-2 and SARS-CoV-2 world-wide isolates delineated the mystery behind the epic pathogenicity and distinct clinical characteristics of pandemic COVID-19"

### Sheet: Sheet1
Supplementary file 1: List of SARS-CoV-2 isolates used
Country	Accession no.	Source
Australia	MT007544	NCBI Virus
Brazil	MT126808	NCBI Virus
Chile	EPI_ISL_414579	GISAID
Chile	EPI_ISL_415658	GISAID
Chile	EPI_ISL_415660	GISAID
Chile	EPI_ISL_415661	GISAID
China	MT121215	NCBI Virus
China	MT123292	NCBI Virus
China	MT135041	NCBI Virus
Denmark	EPI_ISL_416142	GISAID
Denmark	EPI_ISL_416143	GISAID
Denmark	EPI_ISL_416144	GISAID
Denmark	EPI_ISL_416153	GISAID
France	EPI_ISL_415652	GISAID
France	EPI_ISL_416502	GISAID
France	EPI_ISL_416503	GISAID
France	EPI_ISL_416505	GISAID
Georgia	EPI_ISL_416478	GISAID
Georgia	EPI_ISL_416479	GISAID
Georgia	EPI_ISL_416480	GISAID
Georgia	EPI_ISL_416481	GISAID
Germany	EPI_ISL_406862	GISAID
Germany	EPI_ISL_412912	GISAID
Germany	EPI_ISL_414521	GISAID
Hungary	EPI_ISL_416426	GISAID
India	MT012098	NCBI Virus
India	MT050493	NCBI Virus
Ireland	EPI_ISL_414487	GISAID
Ireland	EPI_ISL_414586	GISAID
Ireland	EPI_ISL_414587	GISAID
Italy	MT066156	NCBI Virus
Japan	EPI_ISL_410531	GISAID
Japan	EPI_ISL_410532	GISAID
Japan	EPI_ISL_413459	GISAID
Japan	EPI_ISL_416524	GISAID
Japan	LC529905	NCBI Virus
Nepal	MT072688	NCBI Virus
Netherlands	EPI_ISL_413573	GISAID
Netherlands	EPI_ISL_413577	GISAID
Netherlands	EPI_ISL_413579	GISAID
Netherlands	EPI_ISL_413580	GISAID
sars2	NC_045512.2	NCBI RefSeq
Saudi Arabia	EPI_ISL_416432	GISAID
Saudi Arabia	EPI_ISL_416521	GISAID
Saudi Arabia	EPI_ISL_416522	GISAID
Scotland	EPI_ISL_414027	GISAID
Singapore	EPI_ISL_410713	GISAID
Singapore	EPI_ISL_410714	GISAID
Singapore	EPI_ISL_414379	GISAID
Singapore	EPI_ISL_414380	GISAID
South Korea	MT039890	NCBI Virus
Sweden	MT093571	NCBI Virus
Switzerland	EPI_ISL_415698	GISAID
Switzerland	EPI_ISL_415700	GISAID
Switzerland	EPI_ISL_415701	GISAID
Switzerland	EPI_ISL_415702	GISAID
Taiwan	MT066175	NCBI Virus
Taiwan	MT066176	NCBI Virus
Taiwan	MT192759	NCBI Virus
USA	MT163716	NCBI Virus
USA	MT163717	NCBI Virus
USA	MT163718	NCBI Virus
USA	MT163719	NCBI Virus
Vietnam	EPI_ISL_416430	GISAID
Vietnam	EPI_ISL_416431	GISAID
Vietnam	MT192772	NCBI Virus
Vietnam	MT192773	NCBI Virus
