## Supplementary File 2 for "Epigenetic regulator miRNA pattern differences among SARS-CoV, SARS-CoV-2 and SARS-CoV-2 world-wide isolates delineated the mystery behind the epic pathogenicity and distinct clinical characteristics of pandemic COVID-19"

### Sheet: SARS-CoV antiviral miRNA
Supplementary file 2: List of Human miRNAs targeting SARS-COV (Reference) genes.
Huma miRNA	Target SARS CoV Gene
hsa-miR-4436a	3a
hsa-miR-4747-5p	3a
hsa-miR-6504-5p	3a
hsa-miR-939-5p	3a
hsa-miR-1304-3p	3UTR
hsa-miR-1307-3p	3UTR
hsa-miR-3150b-3p	5UTR
hsa-miR-3935	M
hsa-miR-4524a-5p	M
hsa-miR-550a-3-5p	M
hsa-miR-550a-5p	M
hsa-miR-550b-2-5p	M
hsa-miR-652-3p	M
hsa-miR-6820-5p	M
hsa-let-7a-5p	orf1ab
hsa-miR-1204	orf1ab
hsa-miR-1258	orf1ab
hsa-miR-1276	orf1ab
hsa-miR-1304-5p	orf1ab
hsa-miR-138-5p	orf1ab
hsa-miR-1471	orf1ab
hsa-miR-154-5p	orf1ab
hsa-miR-185-5p	orf1ab
hsa-miR-193a-5p	orf1ab
hsa-miR-196a-5p	orf1ab
hsa-miR-19b-1-5p	orf1ab
hsa-miR-222-5p	orf1ab
hsa-miR-2277-3p	orf1ab
hsa-miR-2682-5p	orf1ab
hsa-miR-30c-1-3p	orf1ab
hsa-miR-3152-5p	orf1ab
hsa-miR-3154	orf1ab
hsa-miR-323a-5p	orf1ab
hsa-miR-323b-5p	orf1ab
hsa-miR-34b-5p	orf1ab
hsa-miR-3650	orf1ab
hsa-miR-365a-5p	orf1ab
hsa-miR-365b-5p	orf1ab
hsa-miR-371a-3p	orf1ab
hsa-miR-375-3p	orf1ab
hsa-miR-425-3p	orf1ab
hsa-miR-432-5p	orf1ab
hsa-miR-4453	orf1ab
hsa-miR-4502	orf1ab
hsa-miR-4515	orf1ab
hsa-miR-4669	orf1ab
hsa-miR-4695-5p	orf1ab
hsa-miR-4703-3p	orf1ab
hsa-miR-4709-3p	orf1ab
hsa-miR-4711-5p	orf1ab
hsa-miR-4725-3p	orf1ab
hsa-miR-4726-5p	orf1ab
hsa-miR-4733-3p	orf1ab
hsa-miR-4748	orf1ab
hsa-miR-4769-5p	orf1ab
hsa-miR-4771	orf1ab
hsa-miR-4772-3p	orf1ab
hsa-miR-4778-3p	orf1ab
hsa-miR-4796-3p	orf1ab
hsa-miR-494-5p	orf1ab
hsa-miR-497-3p	orf1ab
hsa-miR-511-5p	orf1ab
hsa-miR-513c-5p	orf1ab
hsa-miR-5193	orf1ab
hsa-miR-519b-3p	orf1ab
hsa-miR-5739	orf1ab
hsa-miR-6511b-5p	orf1ab
hsa-miR-6513-3p	orf1ab
hsa-miR-6514-3p	orf1ab
hsa-miR-6515-5p	orf1ab
hsa-miR-654-3p	orf1ab
hsa-miR-654-5p	orf1ab
hsa-miR-655-3p	orf1ab
hsa-miR-6721-5p	orf1ab
hsa-miR-6731-5p	orf1ab
hsa-miR-6757-5p	orf1ab
hsa-miR-6759-5p	orf1ab
hsa-miR-6780a-5p	orf1ab
hsa-miR-6793-5p	orf1ab
hsa-miR-6804-5p	orf1ab
hsa-miR-6812-5p	orf1ab
hsa-miR-6815-5p	orf1ab
hsa-miR-6817-5p	orf1ab
hsa-miR-6838-3p	orf1ab
hsa-miR-6838-5p	orf1ab
hsa-miR-6875-5p	orf1ab
hsa-miR-6878-5p	orf1ab
hsa-miR-6884-5p	orf1ab
hsa-miR-7112-3p	orf1ab
hsa-miR-7154-3p	orf1ab
hsa-miR-7158-5p	orf1ab
hsa-miR-7161-5p	orf1ab
hsa-miR-877-3p	orf1ab
hsa-miR-9851-5p	orf1ab
hsa-miR-4524a-5p	ORF6
hsa-miR-6820-5p	ORF6
hsa-miR-6739-3p	ORF7a
hsa-miR-3131	ORF7b
hsa-miR-6732-5p	ORF7b
hsa-miR-6739-3p	ORF7b
hsa-miR-8055	ORF8a
hsa-miR-7850-5p	ORF8b
hsa-miR-8055	ORF8b
hsa-miR-1202	ORF9a/N
hsa-miR-198	ORF9a/N
hsa-miR-216a-3p	ORF9a/N
hsa-miR-3192-5p	ORF9a/N
hsa-miR-337-3p	ORF9a/N
hsa-miR-655-5p	ORF9a/N
hsa-miR-6876-5p	ORF9a/N
hsa-miR-7160-5p	ORF9a/N
hsa-miR-1202	ORF9b
hsa-miR-198	ORF9b
hsa-miR-7160-5p	ORF9b
hsa-miR-382-5p	S
hsa-miR-3934-3p	S
hsa-miR-4259	S
hsa-miR-4659a-5p	S
hsa-miR-4659b-5p	S
hsa-miR-4732-5p	S
hsa-miR-486-5p	S
hsa-miR-5572	S
hsa-miR-6081	S
hsa-miR-6127	S
hsa-miR-622	S
hsa-miR-624-5p	S
hsa-miR-6775-5p	S
hsa-miR-6830-3p	S
hsa-miR-7843-5p	S

### Sheet: SARS-CoV-2 antiviral miRNA
List of Human miRNAs targeting SARS-CoV-2 (Reference) genes.
Human miRNA	SARS-CoV-2 Target Genes
hsa-miR-1307-3p	3UTR
hsa-miR-8057	5UTR
hsa-miR-6721-5p	M
hsa-miR-6820-5p	M
hsa-miR-12119	N
hsa-miR-208a-5p	N
hsa-miR-3155a	N
hsa-miR-4259	N
hsa-miR-506-3p	N
hsa-miR-6817-5p	N
hsa-miR-6876-5p	N
hsa-miR-6882-3p	N
hsa-miR-8066	N
hsa-miR-92a-2-5p	N
hsa-let-7c-3p	orf1ab
hsa-miR-103a-1-5p	orf1ab
hsa-miR-1202	orf1ab
hsa-miR-12127	orf1ab
hsa-miR-1229-5p	orf1ab
hsa-miR-1304-5p	orf1ab
hsa-miR-138-5p	orf1ab
hsa-miR-17-5p	orf1ab
hsa-miR-182-5p	orf1ab
hsa-miR-1843	orf1ab
hsa-miR-193a-5p	orf1ab
hsa-miR-197-5p	orf1ab
hsa-miR-20b-5p	orf1ab
hsa-miR-2277-3p	orf1ab
hsa-miR-3120-5p	orf1ab
hsa-miR-3154	orf1ab
hsa-miR-3190-3p	orf1ab
hsa-miR-3191-3p	orf1ab
hsa-miR-3202	orf1ab
hsa-miR-323a-5p	orf1ab
hsa-miR-365a-5p	orf1ab
hsa-miR-3666	orf1ab
hsa-miR-3689a-5p	orf1ab
hsa-miR-3689b-5p	orf1ab
hsa-miR-3689e	orf1ab
hsa-miR-378c	orf1ab
hsa-miR-3914	orf1ab
hsa-miR-3934-5p	orf1ab
hsa-miR-3935	orf1ab
hsa-miR-3976	orf1ab
hsa-miR-4436b-3p	orf1ab
hsa-miR-4502	orf1ab
hsa-miR-4520-5p	orf1ab
hsa-miR-4524b-5p	orf1ab
hsa-miR-4722-5p	orf1ab
hsa-miR-4758-5p	orf1ab
hsa-miR-494-5p	orf1ab
hsa-miR-498-5p	orf1ab
hsa-miR-4999-5p	orf1ab
hsa-miR-549a-3p	orf1ab
hsa-miR-5582-5p	orf1ab
hsa-miR-5586-5p	orf1ab
hsa-miR-5591-5p	orf1ab
hsa-miR-6076	orf1ab
hsa-miR-6134	orf1ab
hsa-miR-624-5p	orf1ab
hsa-miR-628-3p	orf1ab
hsa-miR-637	orf1ab
hsa-miR-6515-5p	orf1ab
hsa-miR-656-5p	orf1ab
hsa-miR-6736-5p	orf1ab
hsa-miR-6738-5p	orf1ab
hsa-miR-6740-5p	orf1ab
hsa-miR-6741-5p	orf1ab
hsa-miR-6769b-5p	orf1ab
hsa-miR-6772-5p	orf1ab
hsa-miR-6812-5p	orf1ab
hsa-miR-6818-5p	orf1ab
hsa-miR-6831-5p	orf1ab
hsa-miR-6834-5p	orf1ab
hsa-miR-6837-3p	orf1ab
hsa-miR-6838-5p	orf1ab
hsa-miR-6853-5p	orf1ab
hsa-miR-6861-5p	orf1ab
hsa-miR-6893-5p	orf1ab
hsa-miR-7-5p	orf1ab
hsa-miR-8060	orf1ab
hsa-miR-8080	orf1ab
hsa-miR-8082	orf1ab
hsa-miR-892c-5p	orf1ab
hsa-miR-939-5p	orf1ab
hsa-miR-96-3p	orf1ab
hsa-miR-3132	ORF3a
hsa-miR-6732-5p	ORF3a
hsa-miR-6751-5p	ORF3a
hsa-miR-3135b	ORF7a
hsa-miR-4436a	ORF7a
hsa-miR-4684-3p	ORF7a
hsa-miR-12129	ORF8
hsa-miR-2392	ORF8
hsa-miR-23b-5p	ORF8
hsa-miR-4732-5p	ORF8
hsa-miR-5047	ORF8
hsa-miR-11401	S
hsa-miR-125a-3p	S
hsa-miR-4510	S
hsa-miR-5683	S
hsa-miR-597-3p	S
hsa-miR-6759-5p	S
hsa-miR-6792-5p	S
hsa-miR-744-3p	S
hsa-miR-7850-5p	S
