## Supplementary File 3 for "Epigenetic regulator miRNA pattern differences among SARS-CoV, SARS-CoV-2 and SARS-CoV-2 world-wide isolates delineated the mystery behind the epic pathogenicity and distinct clinical characteristics of pandemic COVID-19"

### Sheet: Sheet1
Supplementary file 3: List of predicted viral miRNAs of SARS-CoV (Reference) and SARS-CoV-2 (Reference).
miRNA SARS-CoV	miRNA SARS-CoV-2
>5'stem-miRNA 106	>5'stem-miRNA 102
CUACAACCAAGACAACGUUCAA	CAAGGGCUGGUGAAGCUGCUAA
>5'stem-miRNA 120	>5'stem-miRNA 103
UGUAACUGCUGCUUUUGGUGUA	UAGGUGAGUUAGGUGAUGUUAG
>5'stem-miRNA 128	>5'stem-miRNA 110
GCAAUCGUGCCACACGCGUUGA	AAAGUCCUCAGAAUACAAAGGU
>5'stem-miRNA 130	>5'stem-miRNA 116
UGCACUGGUAGUACAUUCAUUA	UGGUGUAUACGUUGUCUUUGGA
>5'stem-miRNA 140	>5'stem-miRNA 123
UGUUGAUACCGAUGUUGACACA	AUACUAUAGCUAAUUAUGCUAA
>5'stem-miRNA 146	>5'stem-miRNA 132
UGGUAAGAUUGUUAGUACUUGU	AUUCUUUAGACACCUAUCCUUC
>5'stem-miRNA 152	>5'stem-miRNA 14
AGCCAGCGUGGUGGUUCAUACA	AAUACCAGUGGCUUACCGCAAG
>5'stem-miRNA 153	>5'stem-miRNA 140
UACUGUGCUGAGAGCAAUCAAU	AAUUGUGUUAAUUGUGAUACAU
>5'stem-miRNA 160	>5'stem-miRNA 141
CUAUCUACCAGUGGUAGAUGGG	AAUCCUACUGACCAGUCUUCUU
>5'stem-miRNA 18	>5'stem-miRNA 144
UCAAUGGAGGUGCAGUCACUCG	CUGAGAGCUAAUAACACUAAAG
>5'stem-miRNA 184	>5'stem-miRNA 146
UUAACAUUGAUUAUGAUUGCGU	ACCUAUACUGUUACUAGAUCAG
>5'stem-miRNA 188	>5'stem-miRNA 147
GGUGGUUUCUUAAUAGAUUCAC	UGUUGGUGAUAGUGCGGAAGUU
>5'stem-miRNA 193	>5'stem-miRNA 165
UGGAUGCUUUUAACUUUCUUGA	CACGAUAUUACGCACAACUAAU
>5'stem-miRNA 194	>5'stem-miRNA 170
GUUCAAGAAAAUUGUUAAGGGC	AUUACAGAUCUUUACCAGGAGU
>5'stem-miRNA 196	>5'stem-miRNA 18
UAUGGCAAUUGCUGCAUGUGCU	UUAACGGAGGGGCAUACACUCG
>5'stem-miRNA 206	>5'stem-miRNA 181
CGUAAAGUGCACAUCUGUGGUA	AAUAAGUACAAGUAUUUUAGUG
>5'stem-miRNA 208	>5'stem-miRNA 188
UGGUUUCUCUUUUGUCUGUUUU	GUCUAAUCAUAAUUUCUUGGUA
>5'stem-miRNA 218	>5'stem-miRNA 193
ACCUACAAGAACACUUGUGAUG	CUUAAUGGUUCAUGUGGUAGUG
>5'stem-miRNA 231	>5'stem-miRNA 206
GCUAAAGCAUAUAAGGAUUACC	UGUGUUAUGUAUGCAUCAGCUG
>5'stem-miRNA 232	>5'stem-miRNA 23
CUAAAGCAUAUAAGGAUUACCU	CCAGUUGCGUCACCAAAUGAAU
>5'stem-miRNA 245	>5'stem-miRNA 232
CAAUGGCUGAUUUAGUCUAUGC	CUUUAUUAAAGGAUUAAACAAC
>5'stem-miRNA 248	>5'stem-miRNA 24
CGUGUACGCCAAUCAUUAUUAA	AAUGCAACCAAAUGUGCCUUUC
>5'stem-miRNA 251	>5'stem-miRNA 25
CAAGUAGCACCAGGCUGCGGAG	ACUUCAUGGCAGACGGGCGAUU
>5'stem-miRNA 253	>5'stem-miRNA 255
UGGGAUUUGCUGAAAUAUGAUU	GACCACUAGUGAGAAAAAUAUU
>5'stem-miRNA 258	>5'stem-miRNA 257
UACAUGCUUUUCAGUAGCUGCA	CAGAGAGCUAGGUGUUGUACAU
>5'stem-miRNA 259	>5'stem-miRNA 260
UACAUGCUUUUCAGUAGCUGCA	UACGUGCUUUUCAGUAGCUGCA
>5'stem-miRNA 261	>5'stem-miRNA 264
UAAUCUGCCAACAAUGUGUGAU	AGUUGAAGUUGUUGAUAAGUAC
>5'stem-miRNA 262	>5'stem-miRNA 265
CAACCAAGUAAUCGUUAACAAU	AGUUGAAGUUGUUGAUAAGUAC
>5'stem-miRNA 275	>5'stem-miRNA 266
CGUAAACAUUUCUCCAUGAUGA	CAAGUCAUCGUCAACAACCUAG
>5'stem-miRNA 288	>5'stem-miRNA 267
ACAGACUUCACUUCGUUGCGGU	UGUCAUCCCUACUAUAACUCAA
>5'stem-miRNA 304	>5'stem-miRNA 281
CCCAUAGAUAAAUGUAGUAGAA	UAGCACUUAUGCAUCUCAAGGU
>5'stem-miRNA 316	>5'stem-miRNA 298
UUUAUGACAAACUGCAAUUUAC	UAAAGUACAAAUAGGAGAGUAC
>5'stem-miRNA 317	>5'stem-miRNA 303
UAACUGGACUUUUUAAGGACUG	UGGUAAGAGUCAUUUUGCUAUU
>5'stem-miRNA 32	>5'stem-miRNA 304
UUGUUGGCGAUUUUCAUUUGAA	UGUUGAUGCACUAUGUGAGAAG
>5'stem-miRNA 328	>5'stem-miRNA 309
UGUUCAGCAGUGGGGCUUUACG	UUAAAGCACAUAAAGACAAAUC
>5'stem-miRNA 33	>5'stem-miRNA 31
UGGAGACCUUGAAUGAGGAUCU	CACGUGCUAGCGCUAACAUAGG
>5'stem-miRNA 330	>5'stem-miRNA 313
UAUCAUGACUAGAUGUUUAGCA	ACUCUUUAAAGAUUGUAGUAAG
>5'stem-miRNA 340	>5'stem-miRNA 330
AUGCAAUUUAGGUGGUGCUGUU	UAACCUACAAAGCAACCAUGAU
>5'stem-miRNA 344	>5'stem-miRNA 335
AUACUCAAUAAUUUGGGUGUUG	GAUGCACAGCCUUGUAGUGACA
>5'stem-miRNA 348	>5'stem-miRNA 34
CCCCAGCACAUGUAUCUACAAU	UGGAAACUGUGAAAGGUUUGGA
>5'stem-miRNA 349	>5'stem-miRNA 341
AGAGUGGAAGGACAGGUAGACC	GUUGCAAUUUAGGUGGUGCUGU
>5'stem-miRNA 35	>5'stem-miRNA 342
AGAGAUCAGUUUUAACACCACU	AUGCUUAUAACAUGAUGAUCUC
>5'stem-miRNA 355	>5'stem-miRNA 344
CGAACACAUCGUUUAUGGAGAU	AGAAAAUGUGGCUUUUAAUGUU
>5'stem-miRNA 359	>5'stem-miRNA 355
AAGUCACAAGAUUUGUCAGUGA	GCUAUGCCUUCGAACAUAUCGU
>5'stem-miRNA 41	>5'stem-miRNA 356
CUCAGGCCUAUCUUUGAAUGGA	UACUGAUUGGACUAGCUAAACG
>5'stem-miRNA 417	>5'stem-miRNA 358
UUCAAUUGCUUACUCUAAUAAC	UGUGUGUUCUGUUAUUGAUUUA
>5'stem-miRNA 42	>5'stem-miRNA 359
UGGGAGAUUCUCAAAUUUCUCA	UAUACAGAAAUUUCAUUUAUGC
>5'stem-miRNA 423	>5'stem-miRNA 36
UAAGGUGACACUCGCUGAUGCU	CAGAGGCUGCUCGUGUUGUACG
>5'stem-miRNA 43	>5'stem-miRNA 370
UCAUUGAUGUUGUUAACAAGGC	UGAUUGUGCAACUGUACAUACA
>5'stem-miRNA 437	>5'stem-miRNA 372
AUUACACAGAGGAACUUCUUUU	UGAUCUUUAUAAGCUCAUGGGA
>5'stem-miRNA 458	>5'stem-miRNA 375
GUUAAUAGUUAAUAGCGUACUU	UAUGAUUUUAUCUCUUCUUAGU
>5'stem-miRNA 462	>5'stem-miRNA 376
UUCUGUUUGGAACUUUAACAUU	UAUCUCUUCUUAGUAAAGGUAG
>5'stem-miRNA 467	>5'stem-miRNA 385
UCAGGCUGUUUGCUCGUACCCG	UGUCUCUCAGCCUUUUCUUAUG
>5'stem-miRNA 493	>5'stem-miRNA 387
CUGUGCAUCUAAUAAACCUCAU	UAUUCUAAGCACACGCCUAUUA
>5'stem-miRNA 52	>5'stem-miRNA 394
CUGUCUACACUGUUGAAUCCGG	UCAGCAACUGUGUUGCUGAUUA
>5'stem-miRNA 54	>5'stem-miRNA 395
UAUUGAUCUUGAUGAGUGGAGU	AUUCAUUUGUAAUUAGAGGUGA
>5'stem-miRNA 56	>5'stem-miRNA 396
AAGAAGAGGACGAUGCAGAGUG	AAGAUUGCUGAUUAUAAUUAUA
>5'stem-miRNA 61	>5'stem-miRNA 398
UGCCAUGCAAAAGGAGAGUGAU	UGGAAUUCUAACAAUCUUGAUU
>5'stem-miRNA 63	>5'stem-miRNA 400
UCUGCAUGUUGUUGGACCUAAC	UGUAAUGGUGUUGAAGGUUUUA
>5'stem-miRNA 71	>5'stem-miRNA 41
AUGCACCUUACAUGGUAGGUGA	ACAGGUGGUGUUGUUCAGUUGA
>5'stem-miRNA 74	>5'stem-miRNA 423
AUGUGCUGGUUAUACACUUGAG	UGGCUUCAUCAAACAAUAUGGU
>5'stem-miRNA 93	>5'stem-miRNA 430
CAACAGCUUGAAGUCAAAUUCA	AGUGUUUUAAAUGAUAUCCUUU
>5'stem-miRNA 98	>5'stem-miRNA 432
AUCAGUGUGGUCAUUACACUCA	UGACUCAACAAUUAAUUAGAGC
>3'stem-miRNA 106	>5'stem-miRNA 445
UAAGCCAAUUGUUUGGCACAUU	UAGGUUUUAUAGCUGGCUUGAU
>3'stem-miRNA 120	>5'stem-miRNA 446
GCUUAGGUUCUCUAAUCUGUGU	UAGGUUUUAUAGCUGGCUUGAU
>3'stem-miRNA 128	>5'stem-miRNA 447
UGAUGUGCUAUAAGCGCAAUCG	UGCUUUGCUGUAUGACCAGUUG
>3'stem-miRNA 130	>5'stem-miRNA 458
UGAGUGUACAACUAUUGUUAAU	CUAUUUCUGAACAUGACUACCA
>3'stem-miRNA 140	>5'stem-miRNA 46
GUCCUUUCUACAUUCGUGUCAG	AUUCUUUAAGCUUGUAAAUAAA
>3'stem-miRNA 146	>5'stem-miRNA 460
UAACUACUAAAAUCUCACUCAA	UUGAUGAGCCUGAAGAACAUGU
>3'stem-miRNA 152	>5'stem-miRNA 462
UGACGCAUGGUUUAGCCAGCGU	GUACUUCUUUUUCUUGCUUUCG
>3'stem-miRNA 153	>5'stem-miRNA 470
AUAGUGCCUGGCUUACCGGGUA	UUGCGCGUACGCGUUCCAUGUG
>3'stem-miRNA 160	>5'stem-miRNA 479
UAACAACUUUUGAUGCUGAGUA	GAGCUUUAUCACUACCAAGAGU
>3'stem-miRNA 18	>5'stem-miRNA 486
GCAGUGGUGCACUCCGUGAACU	AAAGACAGAAUGAUUGAACUUU
>3'stem-miRNA 184	>5'stem-miRNA 487
CACCAUCUGGUGUUUAUCAGUG	ACUUUGCUUCACACUCAAAAGA
>3'stem-miRNA 188	>5'stem-miRNA 514
UCCAUUUGUUGACAGACAAACU	UUACGAUAUAUAGUCUACUCUU
>3'stem-miRNA 193	>5'stem-miRNA 55
UUACACCAUUUGAUGUUGUUAG	AUAAAAACUUUGCAACCAGUAU
>3'stem-miRNA 194	>5'stem-miRNA 56
UGUUGUUAGACAAUGCUCUGGU	AGUAUGGCUACAUACUACUUAU
>3'stem-miRNA 196	>5'stem-miRNA 62
AUUUACUCUUGGUAUUAUGGCA	UUGGAAUUUGGUGCCACUUCUG
>3'stem-miRNA 206	>5'stem-miRNA 63
AUUAAGUUGUUGGGUAUUGGAG	GAACUUACACCAGUUGUUCAGA
>3'stem-miRNA 208	>5'stem-miRNA 67
AAAGACACAACUGAAGCUUUCG	ACAAUCUUGCUAAACACUGUCU
>3'stem-miRNA 218	>5'stem-miRNA 68
UGUGUUCCACUCAACAUCAUAC	ACACAAUCUUGCUAAACACUGU
>3'stem-miRNA 231	>5'stem-miRNA 69
UGGGCAGUUUAGCUGCUACAGU	AAUCUUGCUAAACACUGUCUUC
>3'stem-miRNA 232	>5'stem-miRNA 72
UGCUUUCCUUCUGUGCUUUUGC	AGGAAGUUAAGCCAUUUAUAAC
>3'stem-miRNA 245	>5'stem-miRNA 84
UAAAGAUUGUCCAGCGGUUGCU	UUGAUUAUGGUGCUAGAUUUUA
>3'stem-miRNA 248	>5'stem-miRNA 94
CAUACAAUUGCUGUGAUGAUGA	CAUUUUAUGUUUUACCUAAUGA
>3'stem-miRNA 251	>3'stem-miRNA 102
CAGGAUCUUAAUGGGAACUGGU	AAUCCACCUGCUCUACAAGAUG
>3'stem-miRNA 253	>3'stem-miRNA 103
AAAACCACUUAUUAAGUGGGAU	UUGUGCACUUAUCUUAGCCUAC
>3'stem-miRNA 258	>3'stem-miRNA 110
UCUGGCAAUUUAUUGCUAGAUA	UACACUGGUAAUUACCAGUGUG
>3'stem-miRNA 259	>3'stem-miRNA 116
UCAAGGAACUUUUAGUGUAUGC	CUAUUGUUUGGCAUGUUAACAA
>3'stem-miRNA 261	>3'stem-miRNA 123
AACGCUGCUAUCAGUGAUUAUG	AGUGUCCCUUGGGAUACUAUAG
>3'stem-miRNA 262	>3'stem-miRNA 132
UUUGAUUGUUACGAUGGUGGCU	ACAGAGAAGGCUAUUUGAACUC
>3'stem-miRNA 275	>3'stem-miRNA 14
UGUCUCUAUAGAAAUAGGGAUG	UGAGACACUUGGUGUCCUUGUC
>3'stem-miRNA 288	>3'stem-miRNA 140
UACUGGGAACCUGAGUUUUAUG	UAUGCUAAUGGAGGUAAAGGCU
>3'stem-miRNA 304	>3'stem-miRNA 141
UCAUUUUGCCAUCGGACUUGCU	GACUUGUCACUACAGUUUAAAA
>3'stem-miRNA 316	>3'stem-miRNA 144
AAAAAUUGGCAUUUUGUGCAUA	AUAAAGCUGGUCAAAAGACUUA
>3'stem-miRNA 317	>3'stem-miRNA 146
UACCACGUCGCAAUGUGGCUAC	AAUGUGAAGAAUCAUCUGCAAA
>3'stem-miRNA 32	>3'stem-miRNA 147
ACUGGUGACAAUGUGGAGACCU	GCGUCUGUUUACUACAGUCAGC
>3'stem-miRNA 328	>3'stem-miRNA 165
UGCUGGAAUCAUUCUGUGGGUU	UGCCUGGUUUGCCUGGCACGAU
>3'stem-miRNA 33	>3'stem-miRNA 170
ACUGGUGACAAUGUGGAGACCU	UGAAAGAUCAGAAGCUGGUGUU
>3'stem-miRNA 330	>3'stem-miRNA 18
AUGACCAACAUUGCCAGGUACA	AGCAGUGGUGUUACCCGUGAAC
>3'stem-miRNA 340	>3'stem-miRNA 181
UGUUCCACUCAAAUCUGCUACG	CGCUGUGCACCUUUUUGUUAAA
>3'stem-miRNA 344	>3'stem-miRNA 188
UACACAAAGGUAGAUGGUAUUG	CUUAACCCUAAUUAUGAAGAUU
>3'stem-miRNA 348	>3'stem-miRNA 193
UGGGACUACAAAAGAGAAGCCC	UUAAGGGUUCAUUCCUUAAUGG
>3'stem-miRNA 349	>3'stem-miRNA 206
CUUGUUCUUCACUUACUGUCUU	AUACUAGUUUGUCUGGUUUUAA
>3'stem-miRNA 35	>3'stem-miRNA 23
ACUAUAAAGUUACCAAGGGAAA	AAAAGCUUGAUGGCUUUAUGGG
>3'stem-miRNA 355	>3'stem-miRNA 232
UCGAGGGCUAUGCCUUCGAACA	UGAAGUAUUUAUACUUUAUUAA
>3'stem-miRNA 359	>3'stem-miRNA 24
AACAGGUUCAUCAAAAUGUGUG	AGAAUUCGAUCUGUCUAUCCAG
>3'stem-miRNA 41	>3'stem-miRNA 25
ACUACUGUUGAAAAACUCAGGC	UCACCAAAUGAAUGCAACCAAA
>3'stem-miRNA 417	>3'stem-miRNA 255
CUAUUGGAGCUGGCAUUUGUGC	UUUUAUUCUCUACAGUGUUCCC
>3'stem-miRNA 42	>3'stem-miRNA 257
AAACUUAGUGCAGGAGUUGAAU	ACUAGUGAGAAAAAUAUUUGUU
>3'stem-miRNA 423	>3'stem-miRNA 260
AGCCAACUAAGAGGUCUUUUAU	CUUCUGGUAAUCUAUUACUAGA
>3'stem-miRNA 43	>3'stem-miRNA 264
UGGGAGAUUCUCAAAUUUCUCA	AACUACUAUUUGUAGUUGAAGU
>3'stem-miRNA 437	>3'stem-miRNA 265
AGGUGUUUUUGUGUUUAAUGGC	AACUACUAUUUGUAGUUGAAGU
>3'stem-miRNA 458	>3'stem-miRNA 266
AGAAAGUGAGUACGAACUUAUG	AUUUGUAGUUGAAGUUGUUGAU
>3'stem-miRNA 462	>3'stem-miRNA 267
UAACUAUUAUUAUUAUUCUGUU	CAUAUACAAAACGUAAUGUCAU
>3'stem-miRNA 467	>3'stem-miRNA 281
UGAUGUGGCUUAGCUACUUCGU	UUUUACGCAUAUUUGCGUAAAC
>3'stem-miRNA 493	>3'stem-miRNA 298
AUGAAACUUCUCAUUGUUUUGA	AAUUAUGUCUUUACUGGUUAUC
>3'stem-miRNA 52	>3'stem-miRNA 303
UGAUGAACGUGUUGACAAAGUG	UAUGCAAAAGUAUUCUACACUC
>3'stem-miRNA 54	>3'stem-miRNA 304
ACAACCAGUUUCUGAUCUCCUU	UGCUCGCAUAGUGUAUACAGCU
>3'stem-miRNA 56	>3'stem-miRNA 309
CGUAUGUAUUGUUCCUUUUACC	CGGCGUUGUCCUGCUGAAAUUG
>3'stem-miRNA 61	>3'stem-miRNA 31
CAAGGCAACCAAUGGUGCCAUG	GGAGGCUGUGUGUUCUCUUAUG
>3'stem-miRNA 63	>3'stem-miRNA 313
UGGCCCUCUUACAGUAGGAGGG	UUGCAUAAUGUCUGAUAGAGAC
>3'stem-miRNA 71	>3'stem-miRNA 330
UCUUUCCUUGAGAAGGAUGCAC	GAUUUGAUUACGUCUAUAAUCC
>3'stem-miRNA 74	>3'stem-miRNA 335
UAUAUAACCACGUACCCUGGAC	UGUACCUCAAGCUGAUGUAGAA
>3'stem-miRNA 93	>3'stem-miRNA 34
UGAUAACAAUUGUUAUUUGUCU	CCACAAGUGCUUUUGUGGAAAC
>3'stem-miRNA 98	>3'stem-miRNA 341
UGCUGAGUAUAAAUUACAGCAA	CAUGUGAGUCUCAUGGAAAACA
	>3'stem-miRNA 342
	UGCUACGUGUAUAACACGUUGC
	>3'stem-miRNA 344
	UUACAAACAAUUUGAUACUUAU
	>3'stem-miRNA 355
	AGUCAAAUGGAAAUUGAUUUCU
	>3'stem-miRNA 356
	AGAUUUUAGUCAUAGUCAGUUA
	>3'stem-miRNA 358
	UUUCAUAACAGAUGCGCAAACA
	>3'stem-miRNA 359
	CUAAGUGUGUGUGUUCUGUUAU
	>3'stem-miRNA 36
	AAUCAAUACUGAGUCCUCUUUA
	>3'stem-miRNA 370
	AUUCAACUUUGAUUGGUGAUUG
	>3'stem-miRNA 372
	UUGGAGGUUCCGUGGCUAUAAA
	>3'stem-miRNA 375
	UAAAUUAAGGGGUACUGCUGUU
	>3'stem-miRNA 376
	AGGUCAAAUCAAUGAUAUGAUU
	>3'stem-miRNA 385
	UUGGGUGUUUAUUACCACAAAA
	>3'stem-miRNA 387
	GACCUUGAAGGAAAACAGGGUA
	>3'stem-miRNA 394
	AACAGAAUCUAUUGUUAGAUUU
	>3'stem-miRNA 395
	UACUAAAUUAAAUGAUCUCUGC
	>3'stem-miRNA 396
	AUGAAGUCAGACAAAUCGCUCC
	>3'stem-miRNA 398
	CAGGCUGCGUUAUAGCUUGGAA
	>3'stem-miRNA 400
	CUAAUCUCAAACCUUUUGAGAG
	>3'stem-miRNA 41
	GGCUACUAACAAUCUAGUUGUA
	>3'stem-miRNA 423
	UUUUCACAAAUAUUACCAGAUC
	>3'stem-miRNA 430
	CAAGCUUUAAACACGCUUGUUA
	>3'stem-miRNA 432
	UGACAAAGUUGAGGCUGAAGUG
	>3'stem-miRNA 445
	UAUGAGCAGUAUAUAAAAUGGC
	>3'stem-miRNA 446
	CCAUGGUACAUUUGGCUAGGUU
	>3'stem-miRNA 447
	UAGGUUUUAUAGCUGGCUUGAU
	>3'stem-miRNA 458
	UCAUUACUUCAGGUGAUGGCAC
	>3'stem-miRNA 46
	AGAGUGUUCAGACAUUCUUUAA
	>3'stem-miRNA 460
	UACUCAACUCAAUUGAGUACAG
	>3'stem-miRNA 462
	UUGUAAGCACAAGCUGAUGAGU
	>3'stem-miRNA 470
	AUGUGGCUCAGCUACUUCAUUG
	>3'stem-miRNA 479
	ACACUCGCUACUUGUGAGCUUU
	>3'stem-miRNA 486
	AUAGUGUUUAUAACACUUUGCU
	>3'stem-miRNA 487
	AUAGUGUUUAUAACACUUUGCU
	>3'stem-miRNA 514
	AUCCAUGAGCAGUGCUGACUCA
	>3'stem-miRNA 55
	AUGAAAGGAUUGAUAAAGUACU
	>3'stem-miRNA 56
	UUCGCCUGUGUUGUGGCAGAUG
	>3'stem-miRNA 62
	GAUUACCAAGGUAAACCUUUGG
	>3'stem-miRNA 63
	CAACUACUAUUCAAACAAUUGU
	>3'stem-miRNA 67
	AGGAGCCUUAAAUAAGGCUACU
	>3'stem-miRNA 68
	UAAAUAAGGCUACUAACAAUGC
	>3'stem-miRNA 69
	UGUGUUUUAAGCGGACACAAUC
	>3'stem-miRNA 72
	CAAAUGUCUACUUAGCUGUCUU
	>3'stem-miRNA 84
	AACUAUACAGCGUAAAUAUAAG
	>3'stem-miRNA 94
	CAACUUAUUUGGAUGGAGCUGA
