## Supplementary File 5 for "Epigenetic regulator miRNA pattern differences among SARS-CoV, SARS-CoV-2 and SARS-CoV-2 world-wide isolates delineated the mystery behind the epic pathogenicity and distinct clinical characteristics of pandemic COVID-19"

### Sheet: SARS-CoV
Supplementary file 5: Downregulated human target genes of SARS-CoV (Reference) encoded miRNAs
ARSB
CCNG2
DCAF16
INO80D
ARIH1
IGF1R
ALDH1L2
TMEM87A
KCMF1
DIS3
ZNF814
HELLS
OGA
FANCD2
FOXN3
TNKS
WIPI2
MBP
TRIM8
APC
GLS
SLC35F5
PURA
VPS13C
STRN
INPP4A
DENND1B
HNRNPU
PBRM1
MCTP2
MDM2
EFCAB2
RBMX
LRRC28
C12orf49
FRA10AC1
RIF1
FAM204A
COX7B
TTC30B
GID8
SPG7
ASB1
LZTFL1
NUCKS1
BTBD7
RPRD1A
SFPQ
PIK3C3
KDELR2
SMARCA4
RNF141
FBXO32
ANKRD44
HNRNPD
C11orf54
PATJ
MBD2
TCAF1
PDE4DIP
MAML3
ITPRIPL2
LCOR
NUP58
ANXA13
COCH
ARHGEF26
C15orf40
ARHGAP29
PTCH1
KRAS
RAP2A
PCNX2
GNPTAB
BMPR1B
EIF3M
TGFB2
GALNT5
MPRIP
SLC3A1
FAM160A1
PSMF1
PAPOLA
SSR1
FBXW2
RSL1D1
VAPA
MED14
WDR7
GAB1
METTL6
TARS3
DESI2
RAPGEF6
NSD3
NADSYN1
PPP1R12A
PDS5B
AK4
SEMA6A
FLVCR1
PPARGC1A
PDPK1
NF1
ZBTB44
TOMM20
CELF1
NEDD4L
ST7
BICD1
STK24
DUSP4
HIPK2
PARP11
SLC2A13
MTHFD2L
PIAS1
MEAK7
ZNF264
MEX3C
BAG4
EML4
OSGEPL1
AQR
TCF25
NLN
WSB1
FKBP15
DNAJC15
EMC2
KMT2A
CREM
TAB3
EPG5
PLD1
HSPA4L
G2E3
PRPF4B
EIF1
PDZD8
NMT2
EIF4B
ZNF704
BCAP29
LGALS8
NABP1
CNIH1
NUDCD3
MAPK1
CLCN4
ANK3
MRTFB
MCPH1
COPS8
GOSR2
UBE2H
RPL22
LUC7L3
GSK3B
MEIOC
PCDHA3
TMEM161B
SCAMP1
ZNF720
RNPC3
TECR
XPNPEP3
FAM120A
CRTAP
CARD8
CAND1
PDE5A
WDR72
KAT6A
AKR1C2
TBC1D2B
QSOX1
AGO1
ENAH
SAR1A
KLHDC4
NAP1L1
CORO2A
RBM33
SDHC
PPP1R3E
SOX12
BCLAF1
ATAD2
ROR1
HIPK1
LMBR1
TTLL5
MECP2
ALDH7A1
ELK4
NCAPG
NIPBL
QARS1
DNAJC16
SLMAP
DAAM1
ARHGAP18
FNDC3B
GPSM2
CCSER2
AGAP1
GALNT1
FUS
ARSD
KMT2C
DYNC2H1
ABHD17B
PCYT1A
ADAL
SAR1B
ATP11B
ELMSAN1
PLEKHA2
RANBP10
PHKA1
CENPU
GATM
PNISR
IL1RAP
CNOT9
CDK13
SMCR8
MTMR9
PPARA
TCF12
RAD1
LRPPRC
SMC2
AKT2
MIEF1
ZNF398
TMOD3
SEL1L
RBM25
RELL1
CCDC82
USP47
GPATCH2L
GTF3C4
COG6
MAP3K20
TFAM
MDFIC
CHKA
WASF2
KLHL36
KDM4B
BTNL9
TMPO
SEC14L1
AKAP13
RAN
RBFOX2
MTHFD1L
TANK
TMED3
SHMT2
PIGT
PARP8
TMED5
KPNA4
ZC3H7A
STOML1
GAPVD1
CUL4A
GUCY1A1
GGA2
ZNF639
TXNDC9
RAPGEF2
LRP8
EIF3H
LANCL2
NCOA2
FBXL18
RAB2A
LARP1
UBE2N
TNIK
DUSP19
COX19
ZBTB10
POM121
METTL9
BTD
ACP1
USF3
AK2
GTF2H2
USP28
TUBGCP3
RLIM
PRSS23
SHCBP1
RBM48
HM13
C2orf49
HNRNPUL2
NOL4L
IL6ST
DHX30
RAPGEF5
ARID4B
FER
ZMYM5
RABGAP1L
SLC2A10
CTSC
BMPR1A
CREBZF
NREP
SRP19
MAD2L1
ZBTB14
ZNF280D
LMLN
DPP8
CACUL1
MAP3K12
ERN1
GNB5
LNPEP
STXBP6
ABHD12
TBCD
CD44
ST6GALNAC5
DLGAP5
FYN
CUL3
LRRK1
CARD10
FBN1
TOLLIP
RASGRF2
NF2
ZNF394
MTMR1
METAP1D
CEP135
NAPEPLD
DYRK2
PPM1F
VANGL1
ELAVL1
MCF2L
RC3H2
KIF2C
RNF130
FARP1
LRRFIP2
PREPL
AAK1
NSA2
EIF5
PIAS2
CSRNP3
USP51
MRPS18B
SESTD1
ARHGEF4
FAM120AOS
NDUFA10
PRIM2
SSBP2
KDM5B
PMPCB
CAMTA1
SNW1
NSD2
TRPS1
ACACB
MED17
TOR1AIP1
FRMD4A
EIF4E
EDRF1
C21orf91
ATP2A2
TRIM7
RBM34
TGFBR3
MKLN1
DGLUCY
WWOX
CFLAR
DNAJC12
SLC4A4
MORC4
DCLRE1C
RPS15A
RPL15
HPS1
TNFRSF10B
WRNIP1
LSM14B
ELL2
NSUN3
FARSB
HOXA13
PDE1C
SSH1
HSD17B7
PFDN6
SAE1
TANC2
TNRC6C
HYDIN
SLCO1A2
EMD
EFCAB11
TGFBR2
SGMS2
TBRG1
CATSPER2
MAP3K13
ARHGEF10
VPS37B
LRP6
FLT4
SESN3
CEP97
NFATC3
RGPD6
RGPD8
RNF152
LARP4
NBPF11
NBPF12
TIA1
LRRC59
USP15
RNF41
SMCHD1
ZNF24
SEPTIN6
CENPA
WIPF2
CHDH
KIAA1217
CHPT1
BTC
SLC25A37
STX17
SLC6A6
CCNA2
NMNAT3
USP53
WDR11
XRRA1
UBE2W
AKNA
SLC40A1
SMIM15
CDKN2AIPNL
NGRN
UBE3A
SLC44A1
TAF4
CTSH
GLDN
HIKESHI
SYNE1
AZI2
DEPDC1
ZAN
STAG1
KALRN
RBM39
ZNF585A
UQCRB
GLRX3
ZFP91
RBM26
ZNF330
CCDC32
RGPD5
TIMM44
ZNF721
CNST
NSL1
THSD7A
ZNF431
FGFR1OP2
MYBL1
CTSS
MKNK1
RABIF
WAC
IL31RA
IRF6
MVB12B
NCK1
NOP9
GPM6B
INSIG1
SNRPB
DNAJC18
KLHL11
NTNG1
DNAJC6
ZNF333
BLZF1
ZNF345
HDAC6
RALA
CDK6
STIL
TCF4
GNA12
SV2C
KBTBD2
NOMO2
GTF3C3
SETDB2
CCDC88C
ZNF599
DOCK7
GNG2
C2CD2L
YPEL1
TFB1M
GJB3
ZNF207
B4GALT7
SRCIN1
RGS17
ARL17B
ATF7
H2AJ
NQO2
IL18BP
CCDC171
GNB4
PGM2L1
FOXK2
BNC2
TSHR
NOMO3
NCSTN
RNASEH2A
RASAL2
TYW5
C7
PDGFA
NDC1
SPG11
CKAP2
OTUD7B
CAMSAP1
PTBP2
CLDN1
TTBK2
ZPR1
AKAP7
CDK5R1
CTSV
HNRNPH3
CFAP221
KSR2
ELAVL4
SYNPO2
LRIG2
PLEKHA7
ADAM22
ARL6IP1
MKRN2
VPS33A
ZDHHC24
MELTF
CEP128
FAM122A
ZNF37A
FAHD2A
CCNT2
NEDD4
SNAP23
SEC24A
C1orf52
PPP1R1C
CDK8
PHF5A
ZC3H7B
KCNB1
B4GALT4
FANCA
VWA1
FOXP2
CTDSPL2
SLC4A8
GAS2L3
TRPM3
ZNF562
MAP4K5
LRCH3
TASOR2
ST3GAL3
CLIP4
WDR3
SLC5A3
SETX
PMS1
FGF5
SNRPF
CBFA2T2
DMD
TRMT9B
MYH14
SLC39A9
SIM2
EPS15L1
TMEM189
HSPA2
IGF1
FAN1
LEPR
ZNF551
HBG1
HBG2
ZNF208
SNX25
PHLDA1
PUS7L
RNF216
SORBS1
PLCXD1
IGSF10
STIMATE
MXD1
PHF23
P4HA1
KCNQ2
VWA3A
UNKL
PRDM15
WDPCP
HDDC3
RPS6KA6
TPM3
ETFBKMT
HIVEP1
RPL7
TNFSF15
TBC1D7
FRMD5
TRPM6
SLC46A1
RINT1
HCN1
NUP98
CIP2A
PTPRJ
ADAMTSL3
MSH6
MMACHC
CD40
LARP7
LAMC2
EYA3
MIPOL1
STOX2
EPPIN
DAPL1
TMPRSS13
TFIP11
RUBCN
UNC5C
SMC1A
C5orf63
RCSD1
MCL1
PSG9
CYP2A6
OBSCN
ZFP36L1
PSMC3IP
ARHGEF40
ITM2B
NMNAT2
GPR6
TIMP3
MTUS2
RHBDL3
HIP1
NEGR1
KDM7A
JPH2
TMEM183A
TRPV3
SULF2
RBMS2
DNM3
BRWD3
PLS1
CYP39A1
EHD4
DPP4
MSANTD1
PAX1
DCBLD2
GLIPR2
HEG1
C5orf22
ADCY7
RAD18
GRK5
CDH19
ZNF548
LTB4R
SCN8A
SRSF7
TAF8
DEK
GNL1
ZNF536
RIMBP2
CCDC71L
AP3B2
IL6R
CCDC126
DNAJB6
WDR74
EMSY
FCRL3
TBC1D26
SLC7A6
NTRK3
HOXA9
IQCH
KDM2A
ACSF3
STON2
CACNA1G
EMP1
PARPBP
PRDM11
ANXA7
RYK
IL1RL1
DEFB106A
DEFB106B
GEMIN2
RABGAP1
FBXO30
TSC22D2
CKAP2L
MAP2K6
RALGAPA2
MIER3
HGSNAT
APBB2
ZNF44
CACYBP
DOCK9
NRG1
VPS53
BDP1
SELENOI
UBA6
SLC22A23
SYT16
NAV2
SLFN5
SIM1
HNRNPUL1
RAB1A
RPAIN
ARHGAP24
PLA2G5
MPPE1
RIC1
SLC8A1
ARHGAP30
ETV3
COX10
ITSN1
BANP
IER5
CHEK1
PCDH9
CLPB
PCDHGA10
SSH2
SNED1
FLT1
STX16
KDM3A
SLC22A25
ERBB4
SERGEF
ME2
TAGAP
MPP3
ZNF789
PHF20L1
FYB1
TRIM10
MAPK6
TNFAIP8
TNFSF14
MTMR10
ITPR2
ILRUN
CCDC80
THADA
SH3RF2
NOVA1
BRAF
LMNB1
ZNF331
ASAH2
ASAH2B
PRRG4
ITSN2
BRD4
NAALAD2
UGT8
VWDE
CDC14A
TRAM2
PTPN14
GEMIN7
ZNF131
CYP4A11
CYP4A22
AP1S2
DHX36
JAK3
INTS6
C2CD3
CLIC4
GPR182
TNPO2
BCL11B
USP38
LRRC8C
KCNN3
PTGS1
CAMK1D
ADAMTSL1
MEGF11
THSD1
AKAP12
PNO1
ITGB3
NECAP2
H2BC15
PPP1R16B
GIMAP5
FRS2
OTULINL
RNASEH2B
CENPM
LIFR
ZBTB37
ZNF366
MRPS22
TSHZ2
PRLR
NR3C1
KCNV1
HGF
AFDN
TICRR
CYBRD1
PPT2
CADM3
NCOA7
AGO3
RFX2
AFF3
ZBTB20
RHBDD1
SPTY2D1OS
RALGPS1
PPARG
MGAT2
PDK4
TRDMT1
ZNF75A
GTDC1
FLCN
SNTG2
TRPM7
CACNG8
CLRN1
XKR4
SPEF2
FAM76A
ARHGEF12
ESR1
ELP4
DISC1
PDE10A
INPP1
CACNA1I
MYC
MERTK
RET
GNB1L
KLF8
UNC80
CLK3
CNTNAP5
PPP4R4
LIN7A
PRELP
PTPRC
ANKRD13D
PCGF5
SGCD
NAMPT
BCL11A
FSCN3
NUDCD1
ST8SIA5
EXTL3
SIPA1L3
NLRP1
TESMIN
RHOJ
ZNF736
WDFY2
PCDH10
NPL
DYNLL2
ZKSCAN3
ID4
KY
ENPP1
MPL
CDC25A
GATA5
COX7A2L
PIGL
C3orf67
DDR2
PCDH7
FUT9
TMOD1
FYTTD1
PAPOLG
OTX2
ADRB1
OPRM1
SLC6A4
SOX7
SERTAD2
LDB3
SIK2
ZSCAN12
URB2
ATP8A1
NCAM1
FKBP5
ST8SIA2
CNTN1
GPCPD1
ADGRL2
ANKRD23
GDPD1
MASP1
SCAI
KLK10
GLP1R
ENTPD1
VSTM4
CHRM3
DYRK1A
PVR
HECW2
PLCG2
PDLIM3
ZNF655
BSND
RAPGEF3
MYLIP
ICA1L
DRG2
OTP
LRRC7
SH3BP4
NPAS3
UBR1
EMCN
PREP
CD55
PTGER3
ADAMTS6
CDON
RUNX2
DPY19L1
KIF6
ZCCHC2
PLXNC1
TRANK1
DOK6
FKBP4
CNTN5
AMER2
RPL31
NRP2
PPFIA2
EXOC6B
BCL2L15
ATAD2B
ENPP2
PBK
HAPLN1
CTC1
PARD6G
CNKSR3
ST6GALNAC3
ESR2
CDK15
C10orf67
MRO
WDR63
OPRD1
FBXO45
FILIP1
ZFX
TRDN
TCEANC
ZNF568
ZNF606
PER2
ZNF585B
EPB41L2
CSMD1
DOCK8
AATK
ZNF625
STYXL1
PCDHB13
IL22RA1
EBF2
PDLIM2
SPN
CACNA1A
RUNX1T1
RAB3B
CCDC144A
E2F3
PLAGL2
PAPPA
PSG3
TIFAB
PHEX
PEAK1
RBPJ
ZNF709
B3GALNT1
MAATS1
SFXN5
SURF6
EDIL3
SYT9
BACH1
STS
C8orf74
MICOS10
DTNA
AMPD3
SLC25A48
ASXL3
AGAP2
ZNF117
NRXN1
ITGA4
RNF150
LAIR1
CYP19A1
SOBP
SZT2
SCRG1
GIMAP1
MMRN2
SOD2
TMEM132B
SDC2
ST8SIA4
HOXD13
ADAMTS4
NDUFA9
PGAP1
TP63
MUSK
DUSP7
MRC2
CD36
DNASE1
NPR3
TMEM131L
KLF12
DIP2B
OPCML
PLPPR5
USP6
DDX3X
ARNTL
LILRB4
HLA-DPA1
SLITRK5
GLIPR1
BARD1
CR1
AKAP5
MYNN
PLN
PGM5
FNDC3A
CELF2
SEC16B
ZNF169
PLXDC2
CMSS1
THBD
BTN3A2
KNL1
MTBP
ST8SIA1
FRRS1L
PRDM2
CNTNAP2
NKAIN2
STK17A
NTRK2
GALNT16
BTBD8
LRRC3
ARX
LSAMP
SEMA6D
EBF3
CLNK
PDGFB
DIPK2B
DNAJC2
KIF13A
SLAMF1
CD47
VWA3B
HS6ST3
RAD54B
KRT74
CRB1
ZNF627
PPARGC1B
CIITA
ZNF519
KCNH5
TMTC1
ADAMTS5
GRIA3
HEMGN
LRRIQ3
MAP4K2
GMNC
SSTR3
SIGLEC8
ARPP21
TMEM273
KIAA1324
FAM126A
PHLPP2
IFNA17
DCT
DDX58
SMOC2
LRRN1
PTPRG
CDH8
CALN1
KLF6
SLC35A2
TSPAN33
GFOD1
TLR3
PMP2
MAK
TENT5C
BLK
DRAXIN
ILDR2
CNKSR2
MMP16
FOSL2
SP100
PIK3R3
CYP7B1
RIMKLB
KCNS2
NUDT11
MOBP
PHF24
LRRC3B
QKI
ARL5B
ZNF615
ADGRL3
NKD1
VSTM2A
SLC7A14
ZNF493
SYNPO
CALD1
ANO5
STRIP2
CDH10
ZNF483
SLC6A11
CCDC169
EYA1
SKA3
ZBTB16
ADAM7
XPO1
CYP3A5
FLRT2
POU2F2
ANKRD1
STARD13
MBD1
CLIC5
HELB
TOR3A
FAM124A
KCNJ10
PID1
BEST3
HSF2BP
SIX1
TF
ZEB2
TTN
SETD5
CEP162
B3GALT1
N4BP1
GRIN2B
AGAP4
NFATC1
SPON1
PAX3
LDLRAD4
AJAP1
TLR10
CHST11
FCRL5
IQSEC2
SLC24A2
OPTN
NR4A3
LARS2
YOD1
ASIC1
CRX
NAV3
FZD6
BTN3A3
TLL2
AUTS2
ATP2A1
REG4
NFASC
TMEM108
BCL6B
C2CD6
TRIM38
CCNL2
KLK15
SOX11
KMO
B4GALNT1
SNTG1
MTHFS
POU3F2
ZNF880
ACVR1C
NDUFAF5
VXN
ACTN2
AKAP6
CD58
AHI1
KITLG
UTS2B
KDM6A
ANKFY1
RAD51D
FABP7
CCR2
ZNF746
PAPPA2
TJP1
PIP4K2A
COL14A1
PDE7B
LIN28B
SELENOT
TLR8
GABRB3
SLC6A15
GABRG2
IKZF1
TFEC
FMR1
ZNF557
RND2
GABRG3
MYOZ3
DAPK2
FAM78B
NHLH2
KRTAP9-2
KRTAP9-8
FLRT3
PCDH11Y
CPLANE1
FKBP6
GABRA4
MTF1
HMGCLL1
SLCO1C1
NRK
SERPINB8
PPM1D
MUCL3
GABRA2
XCR1
DCC
PPEF2
CCSER1
SPATS1
FGF23
DCHS2
SEC14L4
CXCL12
JAM3
PHACTR1
OR2C3
IZUMO2
SNX29
CNTN2
MED12L
UBE2QL1
MOG
MEGF10
SYN2
CXXC4
CSF1
MDGA1
PAK3
STK36
NCAPH
TRIB2
FIBIN
SCNN1D
PAOX
PRUNE2
C11orf49
RGS4
KCNQ5
ZNF891
SLC30A10
TENT4B
PLAC8
ROBO2
SRRM4
SOCS2
PTGER4
P4HA3
EFCAB1
POLA2
ZNF473
KIAA1257
ATP2B2
MIER2
PKLR
CLEC12B
ANKRD22
ZNF347
CHRNB2
CDH6
C12orf4
PCDHB2
PRDM1
P2RY10
POLR3K
KCNJ6
GRM1
DSCAM
ZNF334
ACE
OR1C1
TNS4
ZNF10
ADAM19
ATP10A
DOCK2
NRIP3
SCN3B
ZNF844
PLSCR1
CTNNA3
LAMB4
ADAM12
CACNA1E
SORCS1
ZNF778
PXDN
ZNF202
RHO
KCNB2
XG
ATOH8
CD86
SLC6A16
TKTL1
TREM1
ANOS1
RBFOX1
GFRA1
DUOX1
RNF212
ZNF763
TRIM24
DMP1
ZEB1
IFIT5
CALHM1
KLRD1
TRIM36
PRND
LVRN
BMPER
OLFM3
HLA-DOA
SYNJ1
TRIM25
FBXO10
CATSPERG
PREX2
ZFP36L2
CSRNP2
SLC8A3
AHSA1
NSMCE3
ADGB
LUZP2
FMO5
SLC27A4
GLRA3
CHEK2
CDYL2
MIER1
TNC
CLSTN2
RNF182
PXK
CCDC30
PLCL1
LYPD6
RPL9
SPATA32
STMN4
DAB2IP
SOHLH2
CACNA1B
PROX1
TNR
PEX5L
ZNF214
PYGO1
PPIF
ZNF597
AK5
GPR26
TDRP
SLC30A8
GALNT13
FRMPD4
FABP1
SCN1A
FAM193A
KLHL31
SLITRK2
C14orf39
SPART
TSPAN7
PDE4B
ZNF626
ZNF367
CALHM5
PHLDB2
FLT3LG
POLR1C
TMCC3
ST8SIA3
CIART
CHRNA1
MLANA
SSUH2
COL28A1
ABHD16A
GOLGA7B
GDF11
EFR3B
AMOT
CCL28
WIPF1
NCEH1
ZNF385D
USP25
EPC1
STKLD1
PGR
A1CF
OR51E2
AFAP1L2
G6PC2
FGF13
GPR4
COX6B2
SCN1B
ARID3A
PATE1
CA5B
ZNF682
GANC
COL6A3
FSTL1
ADRA1D
CEP85L
ANHX
TBX6
SIGLECL1
SLC6A5
CYP4F22
CHAT
RNF32
SLC24A4
HS3ST3B1
LGSN
POM121L12
IL16
CLEC2B
FABP4
SEMA3A
GIMAP1-GIMAP5
KCNG4
PLCXD3
DNAJA4
SLA
GABRA1
CHODL
SGK1
CCDC140
CGA
PPP1R36
BTN3A1
RYR3
NFE2L3
DLG2
GDF7
ANKLE2
CCDC117
PRDM16
LPL
ARMC5
L3MBTL4
SH3TC2
AR
PRIMA1
OR4D1
ZNF469
SLC38A11
MPDZ
PRAMEF13
PRAMEF14
PRAMEF2
NEXMIF
ALX3
INHBA
GFAP
FGF14
KCNMA1
LARGE1
KIAA1210
ZNF488
KHDC4
TRPC4
FSD2
RFESD
SGCA
MED26
TTYH2
COL15A1
AKR1D1
DEFB4A
DEFB4B
ABL2
SHISA9
PPM1K
SPRR2G
ZNF141
MGAT4C
APELA
CYP4F12
SLC26A8
GLCCI1
NOL4
CHST15
NEURL1B
GIMAP4
MTNR1B
RANBP3L
RS1
MC5R
GRHL1
NEUROD4
CRTAC1
HTR2C
KCNJ1
PRSS37
IPCEF1
PPP4R3A
ZYG11A
ARMC2
CADM1
RUNDC3B
CLDN14
PIPOX
SCN2A
PABPC4L
SPATA18
DGKB
SMIM34B
RAPGEF4
ADAR
SOX21
XKR7
SEMA3B
KRTAP4-2
IGSF9B
MKRN3
PYDC1
LY6K
CA14
HEPACAM
GLRA2
NLRP11
APOL3
SIX3
CNTN6
GPR158
C5orf58
SLC17A2
CCDC172
USP42
IL21
WDR93
PDYN
NCKAP1L
MLC1
ECM2
EFHD1
HDAC9
OR1A1
SPI1
SH3D21
ARL4D
MUC13
BTG2
GPR174
OMD
ZNF781
NKX3-1
BRPF1
ZC3HAV1
DTX3L
GRIA1
FAM184B
FOXF1
TXNIP
F3
PCP4
C4orf54
PPP5D1
FMO2
FPGT-TNNI3K
CFAP206
SPRED3
LRRC49
KCNMB2
VCPKMT
ZPBP2
C1orf100
NR2E1
EDA2R
SLC14A2
UBAP1L
CACNB4
ADAMDEC1
CCL16
MYO16
PDZD7
SNAI2
MAP3K19
TRPC5OS
SYN3
PRLHR
SDR9C7
DUSP16
HAL
LRRC4
MAP6D1
CASS4
FAM186B
CHRM5
FURIN
RRH
MAGEA9
MAGEA9B
SGIP1
HEPACAM2
JAM2
ZNF474
LDHC
H2BW2
PHYHIP
ZNF487
ABCD2
APOL6
BOD1L2
RASSF2
PGBD4
LAYN
ANO3
CD3G
C10orf143
ATF3
RSRC2
NEFM
MSL2
CDH18
FCGR2A
HRH2
TG
ENKUR
DLK1
MYCBPAP
XRN1
THUMPD2
PRB1
RCVRN
DDX4
TAMM41
ARSI
PCDHB9
MDGA2
PAMR1
NHLH1
FAM228A
WNK3
ARHGAP15
OTUD3
ZNF804B
STAT1
LHFPL6
CLTCL1
DUSP1
ADGRG2
ZNF135
FBXL2
ANKRD33B
PCK1
CD5L
AMER1
QRFPR
H3C10
LGI1
THSD7B
CSF2RB
KRT14
KCNC2
CPT1C
CREB5
MAB21L1
CD226
CMTR1
ERMN
NEURL3
TNFRSF9
SLC17A3
KCNA2
LRP2
NSG2
BACH2
OAS3
CASP7
BEND4
KCNJ2
GLT1D1
LHFPL4
ASB14
FAP
CPEB2
PATE2
CPA3
LMBR1L
THBS1
GABRR1
SIDT1
CLEC1A
CNRIP1
CYP1B1
ZNF600
FNDC7
RBMXL2
ANKRD34C
CXCL9
MRGPRE
SOST
ANKAR
BMX
AMPD1
BRINP2
C2orf50
FAM124B
CYSLTR2
CHRNA2
MAS1
OLFML2A
GPR63
RPTN
LNP1
GASK1A
RP1
SLC12A5
CCR5
CCL5
CXCL2
ZNF418
SRARP
SLC18A1
ETS2
YWHAE
CD74
TDRD1
ZFP92
ARG1
LAMP3
XAF1
HELZ2
FBXW10
C15orf48
SAMHD1
ANKRD31
SCN3A
PTGS2
CLTRN
ZFP3
OR2I1P
HOXC12
GBX2
SYNPR
CC2D2B
DDX25
SERTAD1
GBP4
TNFSF10
SAMD9L
PNPT1
OAS2
CXCL1
IFIT2
GEM
RSAD2
TRIM22
CCL20
IL1A
NFKBIA

### Sheet: SARS-CoV-2
Supplementary file 5: Downregulated human target genes of SARS-CoV-2 (Reference) encoded miRNAs.
PHTF2
MYLIP
NFIX
IDS
MYLK
CYBRD1
FRY
NRP1
PRPS2
CTSH
PPARGC1A
PPM1H
LPCAT3
LMNB1
TFCP2L1
EPHA4
C1orf21
SLC35D1
GNA13
TMTC4
RAB30
PLCE1
PRKACB
CAMK2D
GXYLT1
SQSTM1
PGRMC2
TP53INP1
ATP7A
MAF
FLRT2
BACE1
ZNF395
CENPP
TCF4
